# Genome wide association analysis in dilated cardiomyopathy reveals two new key players in systolic heart failure on chromosome 3p25.1 and 22q11.23

**DOI:** 10.1101/2020.02.28.969147

**Authors:** Sophie Garnier, Magdalena Harakalova, Stefan Weiss, Michal Mokry, Vera Regitz-Zagrosek, Christian Hengstenberg, Thomas P Cappola, Richard Isnard, Eloisa Arbustini, Stuart A. Cook, Jessica van Setten, Jörg Callis, Hakon Hakonarson, Michael P Morley, Klaus Stark, Sanjay K. Prasad, Jin Li, Declan P O’Regan, Maurizia Grasso, Martina Müller-Nurasyid, Thomas Meitinger, Jean-Philippe Empana, Konstantin Strauch, Mélanie Waldenberger, Kenneth B Marguiles, Christine E. Seidman, Benjamin Meder, Pierre Boutouyrie, Patrick Lacolley, Xavier Jouven, Jeanette Erdman, Stefan Blankenberg, Thomas Wichter, Volker Ruppert, Luigi Tavazzi, Olivier Dubourg, Gerard Roizes, Richard Dorent, Pascal DeGroote, Laurent Fauchier, Jean-Noël Trochu, Jean-François Aupetit, Marine Germain, Uwe Völker, Hemerich Daiane, Ibticem Raji, Delphine Bacq-Daian, Carole Proust, Kristin Lehnert, Renee Maas, Robert Olaso, Ganapathivarma Saripella, Stephan B. Felix, Steven Mc Ginn, Laëtitia Duboscq-Bidot, Alain van Mil, Céline Besse, Vincent Fontaine, Hélène Blanché, Brendan Keating, Pablo Garcia-Pavia, Angélique Curjol, Anne Boland, Michel Komajda, François Cambien, Jean-François Deleuze, Marcus Dörr, Folkert W Asselbergs, Eric Villard, David-Alexandre Trégouët, Philippe Charron, On behalf of GENMED consortium

## Abstract

We present the results of the largest genome wide association study (GWAS) performed so far in dilated cardiomyopathy (DCM), a leading cause of systolic heart failure and cardiovascular death, with 2,719 cases and 4,440 controls in the discovery population. We identified and replicated two new DCM-associated loci, one on chromosome 3p25.1 (lead SNP rs62232870, p = 8.7 × 10^−11^ and 7.7 × 10^−4^ in the discovery and replication step, respectively) and the second on chromosome 22q11.23 (lead SNP rs7284877, p = 3.3 × 10^−8^ and 1.4 × 10^−3^ in the discovery and replication step, respectively) while confirming two previously identified DCM loci on chromosome 10 and 1, *BAG3* and *HSPB7*. The genetic risk score constructed from the number of lead risk-alleles at these four DCM loci revealed that individuals with 8 risk-alleles were at a 27% increased risk of DCM compared to individuals with 5 risk alleles (median of the referral population). We estimated the genome wide heritability at 31% ± 8%.

*In silico* annotation and functional 4C-sequencing analysis on iPSC-derived cardiomyocytes strongly suggest *SLC6A6* as the most likely DCM gene at the 3p25.1 locus. This gene encodes a taurine and beta-alanine transporter whose involvement in myocardial dysfunction and DCM is supported by recent observations in humans and mice. Although less easy to discriminate the better candidate at the 22q11.23 locus, *SMARCB1* appears as the strongest one.

This study provides both a better understanding of the genetic architecture of DCM and new knowledge on novel biological pathways underlying heart failure, with the potential for a therapeutic perspective.
