## Supplementary material for "Genome wide association analysis in dilated cardiomyopathy reveals two new key players in systolic heart failure on chromosome 3p25.1 and 22q11.23": Table4_SNPannotation

### Sheet: SNP_Functional_Annotation_DCM
Table 4: SNP annotation
* The indel variant were not analysed in the GWAS due to putative imputation mistakes
**Only the most relevant tissue (Heart left ventricle (HLV) > heart atrial appendage (HAA)) is given. For a more complete description see Table 3
*** Only p-value below 10-8 (BIOSQTL_methQTL_EUR_2017; Gaunt-T_methQTL-15up_EUR_2016) are given. When multiple CpG are targeted by a SNP, only the most relevant is given.
RS_Number	Position hg19	Alleles (Ref/Alt)	Non-effect-allele	Effect-allele	MAF	Distance (kb)	D'	r2	Correlated-Alleles	p-value discovery GWAS*	Nearest Gene	Distance	Function	CADD Score (GRCh37-v1.4)	RegulomeDB Score	ReMM Score	eQTL (Gene)	eQTL (tissue)**	eQTL (p-value)	mQTL (Gene)***	mGTL (CpG)	mQTL (p-value)	Active chromatin region	Enhancer in LV	Promotor in LV	DCM super-enhancer	LV super-enhancer	RV super-enhancer	HiC strongest interactions
rs62232870	chr3:14257709	(G/A)	G	A	0.19	0	1.0	1.0	G=G.A=A	8.74e-11	LSM3	15090	intergenic	3	4	0.44				TMEM43, SLC6A (1000 bp upstream), SLC6A6	cg15025640, cg08926287, cg07438246	5,3 10-23, 2,6 10-19, 2,0 10-7	x		x				SLC6A6, XPC/LSM3
rs55834511	chr3:14273414	(G/C)	G	C	0.21	15705	0.90	0.71	G=G.A=C	1.175e-09	LSM3	30795	intergenic	2.1	4	0				SLC6A6 (1000 bp upstream), TMEM43, CHCHD4, SLC6A6	cg08926287,cg15025640, cg14375111, cg07438246	2,3 10-31, 6,5 10-17, 3,4 10-12, 6,4 10-9	x	x					SLC6A6, XPC/LSM3
rs55647831	chr3:14273464	(C/T)	C	T	0.21	15755	0.90	0.71	G=C.A=T	1.153e-09	LSM3	30845	intergenic	5.2	4	0.57				SLC6A6 (1000 bp upstream), TMEM43, CHCHD4, SLC6A6	cg08926287,cg15025640, cg14375111, cg07438246	4,4 10-31, 2,2 10-17, 4,9 10-12, 7,4 10-9	x	x					SLC6A6, XPC/LSM3
rs56242556	chr3:14273472	(C/T)	C	T	0.21	15763	0.90	0.71	G=C.A=T	1.152e-09	LSM3	30853	intergenic	2.8	4	0.01				SLC6A6 (1000 bp upstream), TMEM43, CHCHD4, SLC6A6	cg08926287,cg15025640, cg14375111, cg07438246	4,4 10-31, 8,2 10-17, 4,9 10-12, 7,4 10-9	x	x					SLC6A6, XPC/LSM3
rs56281979	chr3:14274293	(C/T)	C	T	0.21	16584	0.90	0.71	G=C.A=T	1.567e-09	LSM3	31674	intergenic	1.2	4	0.06				SLC6A6 (1000 bp upstream), TMEM43, CHCHD4, SLC6A6	cg08926287,cg15025640, cg14375111, cg07438246	1,9 10-31, 2,9 10-16, 2,2 10-12, 8,9 10-9	x	x					SLC6A6, XPC/LSM3
rs6442433	chr3:14275759	(C/G)	C	G	0.21	18050	0.90	0.71	G=C.A=G	1.245e-09	LSM3	33140	intergenic	9.4	4	0.06				SLC6A6 (1000 bp upstream), TMEM43, CHCHD4, SLC6A6	cg08926287,cg15025640, cg14375111, cg07438246	4,6 10-31, 7,8 10-17, 4,9 10-12, 7,2 10-9	x	x					SLC6A6, XPC/LSM3
rs7612736	chr3:14276238	(G/A)	G	A	0.21	18529	0.90	0.71	G=G.A=A	1.629e-09	LSM3	33619	intergenic	13	4	0.18	SLC6A6	HAA	5,8 10-5	SLC6A6 (1000 bp upstream), TMEM43, CHCHD4, SLC6A6	cg08926287,cg15025640, cg14375111, cg07438246	2,2 10-30, 3,2 10-16, 1,9 10-12, 8,6 10-9	x	x					SLC6A6, XPC/LSM3
rs62231949	chr3:14276494	(G/A)	G	A	0.21	18785	0.90	0.71	G=G.A=A	1.203e-09	LSM3	33875	intergenic	0	2b	0				SLC6A6 (1000 bp upstream), TMEM43, CHCHD4, SLC6A6	cg08926287,cg15025640, cg14375111, cg07438246	4,9 10-31, 7,6 10-17, 4,3 10-12, 7,2 10-9	x	x					SLC6A6, XPC/LSM3
rs17226476	chr3:14276982	(G/A)	G	A	0.21	19273	0.90	0.71	G=G.A=A	1.192e-09	LSM3	34363	intergenic	6.6	4	0.80	SLC6A6	HAA	1,1 10-5	SLC6A6 (1000 bp upstream), TMEM43, CHCHD4, SLC6A6	cg08926287,cg15025640, cg14375111, cg07438246	4,4 10-31, 7,3 10-17, 3,4 10-12, 8,0 10-9	x	x					SLC6A6, XPC/LSM3
rs17305149	chr3:14277297	(A/G)	A	G	0.21	19588	0.90	0.71	G=A.A=G	2.595e-09	LSM3	34678	intergenic	0.8	3a	0.56	SLC6A6	HAA	5,8 10-5	SLC6A6 (1000 bp upstream), TMEM43, CHCHD4, SLC6A6	cg08926287,cg15025640, cg14375111, cg07438246	2,3 10-30, 3,0 10-16, 1,9 10-12, 9,6 10-9	x	x					SLC6A6, XPC/LSM3
rs4685090	chr3:14280870	(G/T)	G	T	0.21	23161	0.90	0.71	G=G.A=T	2.408e-09	RP11-536I6.2	33003	intergenic	12.1	7	0.34	SLC6A6	HAA	3,4 10-5	SLC6A6 (1000 bp upstream), TMEM43, CHCHD4, SLC6A6, XPC	cg08926287,cg15025640, cg14375111, cg07438246, cg20104055	2,9 10-31, 1,2 10-16, 2,4 10-12, 6,3 10-9, 5,5 10-8							SLC6A6, XPC/LSM3
rs62231950	chr3:14281051	(G/T)	G	T	0.21	23342	0.90	0.71	G=G.A=T	3.137e-09	RP11-536I6.2	32922	intergenic	2.6	6	0.40	SLC6A6	HAA	5,8 10-5	SLC6A6 (1000 bp upstream), TMEM43, CHCHD4, SLC6A6	cg08926287,cg15025640, cg14375111, cg07438246	3,6 10-30, 4,0 10-16, 1,4 10-12, 8,6 10-9							SLC6A6, XPC/LSM3
rs113608926	chr3:14296105	(-/TG)	NA	NA	0.21	38396	0.90	0.69	G=-.A=TG	NA	RP11-536I6.2	17767	intergenic	0.9	6	0.31	SLC6A6	HAA	8,5 10-5	SLC6A6 (1000 bp upstream), TMEM43, CHCHD4	cg08926287,cg15025640, cg14375111	4,1 10-29, 2,8 10-15, 9,3 10-12	x	x					SLC6A6, XPC/LSM3
rs62231953	chr3:14296180	(T/A)	T	A	0.21	38471	0.90	0.69	G=T.A=A	3.407e-08	RP11-536I6.2	17693	intergenic	12.9	6	0.67				SLC6A6 (1000 bp upstream), TMEM43, CHCHD4, XPC	cg08926287,cg15025640, cg14375111, cg20104055	4,8 10-29, 2,8 10-15, 1,7 10-12, 2,0 10-8	x	x					SLC6A6, XPC/LSM3
rs62231954	chr3:14296311	(C/T)	C	T	0.21	38602	0.90	0.69	G=C.A=T	3.431e-08	RP11-536I6.2	17562	intergenic	0.4	5	0.02	SLC6A6	HAA	8,5 10-5	SLC6A6 (1000 bp upstream), TMEM43, CHCHD4, XPC	cg08926287,cg15025640, cg14375111, cg20104055	4,8 10-29, 2,8 10-15, 1,7 10-12, 2,0 10-8	x	x					SLC6A6, XPC/LSM3
rs116103636	chr3:14296781	(G/A)	G	A	0.21	39072	0.90	0.69	G=G.A=A	3.455e-08	RP11-536I6.2	17092	intergenic	0.1	7	0				SLC6A6 (1000 bp upstream), TMEM43, CHCHD4, XPC	cg08926287,cg15025640, cg14375111, cg20104055	5,2 10-29, 2,8 10-15, 1,1 10-11, 2,5 10-8	x	x					SLC6A6, XPC/LSM3
rs62231955	chr3:14297159	(C/T)	C	T	0.21	39450	0.90	0.69	G=C.A=T	3.778e-08	RP11-536I6.2	19714	intergenic	1.8	5	0				SLC6A6 (1000 bp upstream), TMEM43, CHCHD4, XPC	cg08926287,cg15025640, cg14375111, cg20104055	7,2 10-29, 2,7 10-15, 1,2 10-11, 3,0 10-8	x	x					SLC6A6, XPC/LSM3
rs62231956	chr3:14297290	(G/A)	G	A	0.21	39581	0.90	0.69	G=G.A=A	3.712e-08	RP11-536I6.2	16583	intergenic	1.9	5	0	SLC6A6	HAA	8,5 10-5	SLC6A6 (1000 bp upstream), TMEM43, CHCHD4, XPC	cg08926287,cg15025640, cg14375111, cg20104055	7,2 10-29, 2,7 10-15, 1,3 10-11, 3,5 10-8	x	x					SLC6A6, XPC/LSM3
rs9843704	chr3:14297304	(C/T)	C	T	0.21	39595	0.90	0.69	G=C.A=T	4.053e-08	RP11-536I6.2	16569	intergenic	2	5	0				SLC6A6 (1000 bp upstream), TMEM43, CHCHD4, XPC	cg08926287,cg15025640, cg14375111, cg20104055	1,9 10-28, 1,3 10-14, 6,8 10-12, 2,4 10-8	x	x					SLC6A6, XPC/LSM3
rs62231957	chr3:14297855	(G/A)	G	A	0.21	40146	0.90	0.69	G=G.A=A	3.871e-08	RP11-536I6.2	16018	intergenic	10.1	4	0.88	SLC6A6	HAA	1,9 10-5	SLC6A6 (1000 bp upstream), TMEM43, CHCHD4, SLC6A6	cg08926287,cg15025640, cg14375111, cg07438246	6,6 10-30, 6,4 10-16, 1,2 10-12, 3,6 10-8	x	x					SLC6A6, XPC/LSM3
rs62231958	chr3:14298347	(G/C)	G	C	0.21	40638	0.90	0.69	G=G.A=C	4.46e-08	RP11-536I6.2	15526	intergenic	1.8	2b	0.03	SLC6A6	HAA	4,9 10-5	SLC6A6 (1000 bp upstream), TMEM43, CHCHD4, SLC6A6	cg08926287,cg15025640, cg14375111, cg07438246	6,3 10-30, 6,2 10-16, 1,6 10-12, 4,0 10-8	x	x					SLC6A6, XPC/LSM3
rs62231959	chr3:14298407	(A/G)	A	G	0.21	40698	0.90	0.69	G=A.A=G	4.51e-08	RP11-536I6.2	15466	intergenic	8.4	4	0.75	SLC6A6	HAA	4,9 10-5	SLC6A6 (1000 bp upstream), TMEM43, CHCHD4, SLC6A6	cg08926287,cg15025640, cg14375111, cg07438246	5,3 10-30, 6,7 10-16, 4,3 10-12, 2,6 10-8	x	x					SLC6A6, XPC/LSM3
rs55824951	chr3:14298510	(G/C)	G	C	0.21	40801	0.90	0.69	G=G.A=C	4.779e-08	RP11-536I6.2	15363	intergenic	1.8	3a	0.35	SLC6A6	HAA	4,9 10-5	SLC6A6 (1000 bp upstream), TMEM43, CHCHD4, SLC6A6	cg08926287,cg15025640, cg14375111, cg07438246	6,3 10-30, 6,2 10-16, 1,6 10-12, 4,0 10-8							SLC6A6, XPC/LSM3
rs4684185	chr3:14272914	(C/T)	T	C	0.35	0	1.0	1.0	C=C.T=T	8.386e-09	LSM3	71792	intergenic	1.8	4	0				SLC6A6 (1000 bp upstream), SLC6A6, CHCHD4, XPC, TMEM43	cg08926287,cg07438246, cg14375111, cg20104055, cg15025640	1,5 10-72,4,8 10-28, 3,2 10-27,6,4 10-13, 3,6 10-11	x	x					SLC6A6, XPC/LSM3
rs11721007	chr3:14260417	(G/A)	A	G	0.36	-12497	0.95	0.87	C=G.T=A	1.024e-06	LSM3	59295	intergenic	1	7	0.06				SLC6A6 (1000 bp upstream), XPC, CHCHD4, SLC6A6	cg08926287,cg23070574, cg14375111, cg07438246	6,0 10-63,2,6 10-42, 8,8 10-33, 4,9 10-25	x	x					SLC6A6, XPC/LSM3
rs73028848	chr3:14272760	(A/G)	G	A	0.35	-154	1.0	0.98	C=A.T=G	9.235e-09	LSM3	71638	intergenic	3.7	4	0.26				SLC6A6 (1000 bp upstream), XPC, SLC6A6, CHCHD4, TMEM43	cg08926287,cg23070574, cg07438246, cg14375111, cg15025640	4,6 10-73,1,1 10-35, 1,3 10-28, 1,0 10-26, 2,0 10-11	x	x					SLC6A6, XPC/LSM3
rs73028849	chr3:14272766	(G/C)	C	G	0.35	-148	1.0	0.98	C=G.T=C	9.528e-09	LSM3	71644	intergenic	2.9	4	0.39				SLC6A6 (1000 bp upstream), XPC, SLC6A6, CHCHD4, TMEM43	cg08926287,cg23070574, cg07438246, cg14375111, cg15025640	8,7 10-73,1,7 10-35, 1,2 10-28, 9,1 10-27, 2,3 10-11	x	x					SLC6A6, XPC/LSM3
rs73028853	chr3:14273117	(C/T)	T	C	0.35	203	1.0	1.0	C=C.T=T	9.528e-09	LSM3	71995	intergenic	5.4	5	0.04				SLC6A6 (1000 bp upstream), XPC, SLC6A6, CHCHD4, TMEM43	cg08926287,cg23070574, cg07438246, cg14375111, cg15025640	2,6 10-73,2,5 10-36, 2,8 10-28, 2,9 10-27, 4,0 10-11	x	x					SLC6A6, XPC/LSM3
rs6807275	chr3:14274451	(G/A)	A	G	0.35	1537	1.0	1.0	C=G.T=A	1.056e-08	LSM3	73329	intergenic	9.7	3a	0.834				SLC6A6 (1000 bp upstream), XPC, SLC6A6, CHCHD4, TMEM43	cg08926287,cg23070574, cg07438246, cg14375111, cg15025640	1,8 10-73,2,2 10-36, 2,7 10-28, 4,4 10-27, 3,0 10-11	x	x					SLC6A6, XPC/LSM3
rs11709201	chr3:14276263	(A/G)	G	A	0.35	3349	1.0	1.0	C=A.T=G	8.716e-09	LSM3	75141	intergenic	9.6	4	0.07				SLC6A6 (1000 bp upstream), XPC, SLC6A6, CHCHD4, TMEM43	cg08926287,cg23070574, cg07438246, cg14375111, cg15025640	3,0 10-73,2,4 10-36, 2,7 10-28, 2,3 10-27, 3,6 10-11	x	x					SLC6A6, XPC/LSM3
rs55691578	chr3:14277060	(A/C)	C	A	0.35	4146	1.0	1.0	C=A.T=C	8.82e-09	LSM3	75938	intergenic	3.4	4	0				SLC6A6 (1000 bp upstream), XPC, SLC6A6, CHCHD4	cg08926287,cg23070574, cg07438246, cg14375111	3,9 10-72,9,3 10-43, 1,6 10-35, 9,6 10-24	x	x		x			SLC6A6, XPC/LSM3
rs900173	chr3:14278376	(T/C)	C	T	0.35	5462	1.0	1.0	C=T.T=C	1.502e-08	LSM3	77254	intergenic	5.4	7	0.67				SLC6A6 (1000 bp upstream), XPC, SLC6A6, CHCHD4, TMEM43	cg08926287,cg23070574, cg07438246, cg14375111, cg15025640	1,8 10-73,2,2 10-36, 2,7 10-28, 4,4 10-27, 3,0 10-11	x	x					SLC6A6, XPC/LSM3
rs900174	chr3:14280136	(G/A)	A	G	0.35	7222	1.0	1.0	C=G.T=A	1.965e-08	LSM3	79014	intergenic	2.3	5	0.36				SLC6A6 (1000 bp upstream), XPC, SLC6A6, CHCHD4, TMEM43	cg08926287,cg23070574, cg07438246, cg14375111, cg15025640	1,8 10-72,2,2 10-36, 2,7 10-28, 4,4 10-27, 3,0 10-11	x	x					SLC6A6, XPC/LSM3
rs900175	chr3:14280232	(T/G)	G	T	0.35	7318	1.0	1.0	C=T.T=G	1.957e-08	LSM3	79110	intergenic	1	5	0				SLC6A6 (1000 bp upstream), XPC, SLC6A6, CHCHD4, TMEM43	cg08926287,cg23070574, cg07438246, cg14375111, cg15025640	1,8 10-72,2,2 10-36, 2,7 10-28, 4,4 10-27, 3,0 10-11	x	x					SLC6A6, XPC/LSM3
rs4684186	chr3:14280458	(G/T)	T	G	0.35	7544	1.0	1.0	C=G.T=T	2.62e-08	LSM3	79336	intergenic	1.8	7	0				SLC6A6 (1000 bp upstream), XPC, SLC6A6, CHCHD4, TMEM43	cg08926287,cg23070574, cg07438246, cg14375111, cg15025640	1,4 10-70,3,8 10-36, 5,1 10-28, 6,5 10-28, 1,0 10-10	x	x		x			SLC6A6, XPC/LSM3
rs4685091	chr3:14281431	(A/G)	G	A	0.35	8517	1.0	1.0	C=A.T=G	1.384e-08	LSM3	80309	intergenic	11.5	6	0.21				SLC6A6 (1000 bp upstream), XPC, SLC6A6, CHCHD4, TMEM43	cg08926287,cg23070574, cg07438246, cg14375111, cg15025640	2,0 10-72,1,2 10-36, 2,7 10-28, 7,8 10-28, 4,0 10-11							SLC6A6, XPC/LSM3
rs6442434	chr3:14282894	(A/G)	G	A	0.35	9980	1.0	1.0	C=A.T=G	1.903e-08	LSM3	81772	intergenic	16.2	6	0.34				SLC6A6 (1000 bp upstream), XPC, SLC6A6, CHCHD4, TMEM43	cg08926287,cg23070574, cg07438246, cg14375111, cg15025640	4,0 10-72,1,1 10-36, 2,8 10-28, 5,2 10-28, 3,7 10-11							SLC6A6, XPC/LSM3
rs7640329	chr3:14283776	(A/G)	G	A	0.35	10862	1.0	1.0	C=A.T=G	1.902e-08	LSM3	82654	intergenic	2.7	7	0.15				SLC6A6 (1000 bp upstream), XPC, SLC6A6, CHCHD4, TMEM43	cg08926287,cg23070574, cg07438246, cg14375111, cg15025640	3,6 10-72,3,4 10-37, 5,6 10-29, 4,6 10-28, 4,7 10-11							SLC6A6, XPC/LSM3
rs7618619	chr3:14283861	(G/T)	T	G	0.35	10947	1.0	1.0	C=G.T=T	1.903e-08	LSM3	82739	intergenic	0.9	6	0				SLC6A6 (1000 bp upstream), XPC, SLC6A6, CHCHD4, TMEM43	cg08926287,cg23070574, cg07438246, cg14375111, cg15025640	7,6 10-72,8,3 10-37, 3,6 10-28, 3,0 10-28, 2,8 10-11							SLC6A6, XPC/LSM3
rs73031103	chr3:14284662	(A/G)	G	A	0.35	11748	1.0	1.0	C=A.T=G	2.021e-08	LSM3	83540	intergenic	13.2	4	0.29				SLC6A6 (1000 bp upstream), XPC, SLC6A6, CHCHD4, TMEM43	cg08926287,cg23070574, cg07438246, cg14375111, cg15025640	6,6 10-73,9,7 10-36, 1,2 10-27, 2,3 10-27, 6,1 10-12							SLC6A6, XPC/LSM3
rs6442435	chr3:14288558	(C/T)	T	C	0.35	15644	1.0	1.0	C=C.T=T	4.774e-08	LSM3	87436	intergenic	2.4	5	0				SLC6A6 (1000 bp upstream), XPC, SLC6A6, CHCHD4, TMEM43	cg08926287,cg23070574, cg07438246, cg14375111, cg15025640	7,8 10-70,3,7 10-36, 7,8 10-28, 9,3 10-28, 9,5 10-11	x	x		x			SLC6A6, XPC/LSM3
rs73031110	chr3:14289114	(G/A)	A	G	0.35	16200	1.0	1.0	C=G.T=A	3.918e-08	LSM3	87992	intergenic	0	5	0				SLC6A6 (1000 bp upstream), XPC, SLC6A6, CHCHD4, TMEM43	cg08926287,cg23070574, cg07438246, cg14375111, cg15025640	5,6 10-72, 1,5 10-36, 2,8 10-28, 3,1 10-28, 3,2 10-11	x	x					SLC6A6, XPC/LSM3
rs200775399	chr3:14291003	(TTTT/-)	NA	NA	0.35	18089	1.0	1.0	C=TTTT.T=-	NA	LSM3	89881	intergenic	6.4	.	0.58							x	x					SLC6A6, XPC/LSM3
rs1871854	chr3:14291091	(C/T)	T	C	0.35	18177	1.0	1.0	C=C.T=T	4.15e-08	LSM3	89969	intergenic	2.4	4	0.07				SLC6A6 (1000 bp upstream), XPC, SLC6A6, CHCHD4, TMEM43	cg08926287,cg23070574, cg07438246, cg14375111, cg15025640	3,3 10-71, 8,8 10-37, 3,2 10-28, 4,2 10-28, 3,0 10-11	x	x		x			SLC6A6, XPC/LSM3
rs11710541	chr3:14291679	(T/C)	C	T	0.35	18765	1.0	1.0	C=T.T=C	3.985e-08	LSM3	90557	intergenic	2.9	4	0.45				SLC6A6 (1000 bp upstream), XPC, SLC6A6, CHCHD4, TMEM43	cg08926287,cg23070574, cg07438246, cg14375111, cg15025640	5,6 10-72, 1,5 10-36, 2,2 10-28, 2,9 10-28, 3,0 10-11	x	x					SLC6A6, XPC/LSM3
rs11715059	chr3:14292138	(A/G)	G	A	0.35	19224	1.0	1.0	C=A.T=G	3.968e-08	LSM3	91016	intergenic	4.7	4	0.60				SLC6A6 (1000 bp upstream), XPC, SLC6A6, CHCHD4, TMEM43	cg08926287,cg23070574, cg07438246, cg14375111, cg15025640	4,2 10-71, 1,2 10-36, 3,2 10-28, 4,2 10-28, 3,0 10-11	x	x		x			SLC6A6, XPC/LSM3
rs55735564	chr3:14292498	(C/T)	T	C	0.35	19584	1.0	1.0	C=C.T=T	4.324e-08	LSM3	91376	intergenic	14.8	7	0.72				SLC6A6 (1000 bp upstream), XPC, SLC6A6, CHCHD4, TMEM43	cg08926287,cg23070574, cg07438246, cg14375111, cg15025640	2,1 10-71, 1,2 10-36, 2,8 10-28, 4,2 10-28, 3,5 10-11	x	x		x			SLC6A6, XPC/LSM3
rs12630973	chr3:14293372	(G/T)	T	G	0.35	20458	1.0	1.0	C=G.T=T	4.47e-08	LSM3	92250	intergenic	0.1	7	0				SLC6A6 (1000 bp upstream), XPC, SLC6A6, CHCHD4, TMEM43	cg08926287,cg23070574, cg07438246, cg14375111, cg15025640	3,1 10-71, 1,1 10-36, 1,2 10-28, 6,3 10-28, 4,3 10-11	x	x		x			SLC6A6, XPC/LSM3
rs12631029	chr3:14293622	(G/A)	A	G	0.35	20708	1.0	1.0	C=G.T=A	4.583e-08	LSM3	92500	intergenic	0.5	5	0				SLC6A6 (1000 bp upstream), XPC, SLC6A6, CHCHD4, TMEM43	cg08926287,cg23070574, cg07438246, cg14375111, cg15025640	4,2 10-71, 1,1 10-36, 3,2 10-28, 3,4 10-28, 3,0 10-11	x	x		x			SLC6A6, XPC/LSM3
rs113308768	chr3:14296182	(-/TG)	NA	NA	0.33	23268	1.0	0.93	C=TG.T=-	NA	LSM3	95060	intergenic	13.3	6	0.77							x	x					SLC6A6, XPC/LSM3
rs59625485	chr3:14296437	(G/T)	T	G	0.33	23523	1.0	0.93	C=T.T=G	8.433e-08	LSM3	95315	intergenic	2.7	5	0.51				SLC6A6 (1000 bp upstream), XPC, SLC6A6, CHCHD4, TMEM43	cg08926287,cg23070574, cg07438246, cg14375111, cg15025640	2,6 10-69, 6,0 10-33, 1,0 10-27, 1,8 10-26, 2,8 10-11	x	x					SLC6A6, XPC/LSM3
rs10865722	chr3:14306782	(G/T)	T	G	0.33	33868	1.0	0.91	C=G.T=T	5.002e-08	LSM3	105660	intergenic	3.6	5	0.58				SLC6A6 (1000 bp upstream), XPC, SLC6A6, CHCHD4, TMEM43	cg08926287,cg23070574, cg07438246, cg14375111, cg15025640	6,9 10-69, 9,2 10-31, 5,1 10-28, 6,0 10-26, 4,6 10-11	x	x					SLC6A6, XPC/LSM3
rs7284877	chr22:24155111	(G/C)	G	C	0.15	0	1.0	1.0	G=G.C=C	3.346e-08	SMARCB1	0	intronic	4.8	6	0.05	SMARCB1, MMP11	HLV	7,3 10-20; 4,0 10-20	SMARCB1 (15 bp upstream), DERL3, c22orf15, GSTT1 (3000 bp upstream), CHCHD10 (1000 bp upstream), DDTL,VPREB3 (500bp upstream), SLC2A11, GUSBP11	cg08219923, cg25907215, cg07187268, cg25703541, cg12256538, cg24846343, cg23836174, cg21495622, cg03013276	4,1 10-237, 6,0 10-229, 5,9 10-61, 8,4 10-21, 5,6 10-17, 8,8 10-15, 1,6 10-12,2,5 10-8, 2,7 10-8	x	x					SMARCB1, DERL3
rs131445	chr22:24111044	(C/A)	C	A	0.16	-44067	0.92	0.75	G=C.C=A	2.897e-06	CHCHD10/LOC107985577	0	2KB Upstream Variant/Intron Variant	1.9	5	0				SMARCB1 (15 bp upstream), DERL3, c22orf15, CHCHD10 (1000 bp upstream), DDTL, GUSBP11, SLC2A11,VPREB3 (500bp upstream)	cg08219923, cg25907215, cg07187268, cg12256538, cg24846343, cg03013276, cg23836174, cg21495622	1,0 10-207, 7,7 10-200, 9,0 10-48, 1,0 10-18, 2,9 10-18, 2,8 10-11, 1,0 10-10,1,1 10-10	x		x				SMARCB1, DERL3
rs5760032	chr22:24145727	(C/T)	C	T	0.15	-9384	1.0	1.0	G=C.C=T	4.362e-08	SMARCB1	0	intronic	2.439	4	0	SMARCB1, MMP11, VPREB3	HLV	7,3 10-20; 4,0 10-20, 2,5 10-9	SMARCB1 (15 bp upstream), DERL3, c22orf15, GSTT1 (3000 bp upstream), CHCHD10 (1000 bp upstream), DDTL,VPREB3 (500bp upstream), SLC2A11, GUSBP11	cg08219923, cg25907215, cg07187268, cg25703541, cg12256538, cg24846343, cg23836174, cg21495622, cg03013276	2,8 10-237, 2,3 10-227, 4,3 10-61, 1,4 10-20, 6,5 10-17, 7,9 10-15, 7,2 10-10,1,5 10-8, 3,4 10-8							SMARCB1, DERL3
rs17003930	chr22:24146055	(T/G)	G	T	0.11	-9056	1.0	0.73	G=G.C=T	1.891e-05	SMARCB1	0	intronic	4.3	5	0	SMARCB1, MMP11, VPREB3	HLV	3,0 10-16; 1, 10-14, 3,8 10-12	DERL3, c22orf15, VPREB3 (500 bp upstream), GSTT1 (3000 bp upstream)	cg25907215, cg07187268, cg23836174, cg25703541	1,4 10-148, 1,5 10-15, 1,2 10-12, 1,2 10-9							SMARCB1, DERL3
rs2267032	chr22:24148273	(A/G)	A	G	0.15	-6838	1.0	1.0	G=A.C=G	4.23e-08	SMARCB1	0	intronic	0.6	4	0	SMARCB1, MMP11, VPREB3	HLV	7,3 10-20; 4,0 10-20, 2,5 10-9	SMARCB1 (15 bp upstream), DERL3, c22orf15, GSTT1 (3000 bp upstream), CHCHD10 (1000 bp upstream), DDTL, VPREB3 (500bp upstream), SLC2A11, GUSBP11	cg08219923, cg25907215, cg07187268, cg25703541, cg12256538, cg24846343, cg23836174, cg21495622, cg03013276	5,7 10-237, 9,4 10-228, 7,5 10-61, 8,6 10-21, 9,1 10-15, 7,0 10-15, 3,0 10-12,1,6 10-8, 4,2 10-8							SMARCB1, DERL3
rs2070458	chr22:24159307	(A/T)	A	T	0.15	4196	1.0	1.0	G=A.C=T	3.91e-08	SMARCB1	0	intronic	5.1	7	0.31	SMARCB1, MMP11, VPREB3	HLV	7,3 10-22; 2,5 10-24, 1,9 10-8	DERL3, SMARCB1 (15 bp upstream), c22orf15, GSTT1 (3000 bp upstream), CHCHD10 (1000 bp upstream), DDTL, VPREB3 (500bp upstream), SLC2A11, GUSBP11	cg25907215, cg08219923, cg07187268, cg25703541, cg12256538, cg24846343, cg23836174, cg21495622, cg03013276	1,1 10-240, 1,2 10-216, 9,5 10-63, 3,0 10-22, 9,9 10-17, 6,0 10-13, 1,1 10-12, 5,2 10-8, 7,3 10-8	x	x		x	x	x	SMARCB1, DERL3
rs60463265	chr22:24160324	(GTGTGTGTGTGT/-)			0.14	5213	1.0	0.92	G=GTGTGTGTGTGT.C=-	NA	SMARCB1	0	intronic	1.9	.	0													SMARCB1, DERL3
rs5760054	chr22:24161717	(C/T)	C	T	0.15	6606	1.0	1.0	G=C.C=T	3.878e-08	SMARCB1	0	intronic	7.9	7	0.05	SMARCB1, MMP11, VPREB3	HLV	7,3 10-22; 2,5 10-24, 1,9 10-8	DERL3, SMARCB1 (15 bp upstream), c22orf15, GSTT1 (3000 bp upstream), CHCHD10 (1000 bp upstream), DDTL,VPREB3 (500bp upstream), SLC2A11, GUSBP11	cg25907215, cg08219923, cg07187268, cg25703541, cg12256538, cg24846343, cg23836174, cg21495622, cg03013276	3,2 10-239, 1,0 10-218, 1,5 10-63, 4,3 10-22, 2,8 10-16, 7,9 10-13, 1,1 10-12, 8,6 10-8, 9,0 10-8					x	x	SMARCB1, DERL3
rs80135378	chr22:24162363	(A/T)	T	A	0.11	7252	1.0	0.73	G=T.C=A	1.081e-05	SMARCB1	0	intronic	7.7	5	0	SMARCB1, MMP11, VPREB3	HLV	2,2 10-25; 5,6 10-21; 8,3 10-10	DERL3, c22orf15, GSTT1 (3000 bp upstream)	cg25907215, cg07187268, cg25703541	3,2 10-158, 1,2 10-16, 1,3 10-10							SMARCB1, DERL3
rs9612464	chr22:24163666	(G/C)	C	G	0.11	8555	1.0	0.73	G=C.C=G	1.004e-05	SMARCB1	0	intronic	7.5	6	0.02	SMARCB1, MMP11, VPREB3	HLV	2,2 10-25; 5,6 10-21; 8,3 10-10	DERL3, c22orf15, GSTT1 (3000 bp upstream)	cg25907215, cg07187268, cg25703541	3,2 10-158, 1,2 10-16, 1,3 10-10	x	x					SMARCB1, DERL3
rs6003895	chr22:24166540	(T/C)	C	T	0.11	11429	1.0	0.73	G=C.C=T	9.624e-06	SMARCB1	0	intronic	4.7	3a	0	SMARCB1, MMP11, VPREB3	HLV	2,2 10-25; 5,6 10-21; 8,3 10-10	DERL3, c22orf15, GSTT1 (3000 bp upstream)	cg25907215, cg07187268, cg25703541	3,2 10-158, 1,2 10-16, 1,3 10-10	x	x					SMARCB1, DERL3
rs9608201	chr22:24166788	(G/A)	G	A	0.15	11677	1.0	1.0	G=G.C=A	3.831e-08	SMARCB1	0	intronic	1.5	2b	0.03	SMARCB1, MMP11, VPREB3	HLV	7,3 10-22; 2,5 10-24, 1,9 10-8	DERL3, SMARCB1 (15 bp upstream), c22orf15, GSTT1 (3000 bp upstream), CHCHD10 (1000 bp upstream), DDTL, VPREB3 (500bp upstream), GUSBP11, SLC2A11	cg25907215, cg08219923, cg07187268, cg25703541, cg12256538, cg24846343, cg23836174, cg03013276, cg21495622	1,7 10-240, 2,1 10-216, 9,5 10-63, 3,3 10-22, 9,9 10-17, 6,5 10-13, 1,1 10-12, 7,4 10-8, 9,7 10-8	x	x				x	SMARCB1, DERL3
rs8140489	chr22:24168335	(A/G)	G	A	0.11	13224	1.0	0.73	G=G.C=A	9.5e-06	SMARCB1	0	intronic	4	3a	0	SMARCB1, MMP11, VPREB3	HLV	2,2 10-25; 5,6 10-21; 8,3 10-10	DERL3, c22orf15, GSTT1 (3000 bp upstream)	cg25907215, cg07187268, cg25703541	2,9 10-158, 1,0 10-16, 1,3 10-10	x	x					SMARCB1, DERL3
rs2267038	chr22:24169196	(G/C)	G	C	0.14	14085	1.0	0.92	G=G.C=C	3.742e-08	SMARCB1	0	intronic	3.4	5	0.06	SMARCB1, MMP11, VPREB3	HLV	2,6 10-21; 2,1 10-24, 8,9 10-9	DERL3, SMARCB1 (15 bp upstream), c22orf15, GSTT1 (3000 bp upstream), CHCHD10 (1000 bp upstream), DDTL, VPREB3 (500bp upstream), GUSBP11	cg25907215, cg08219923, cg07187268, cg25703541, cg12256538, cg24846343, cg23836174, cg03013276,	9,0 10-237, 9,3 10-226, 1,2 10-64, 2,5 10-24, 2,6 10-16, 1,1 10-13, 6,3 10-13, 9,1 10-9	x	x					SMARCB1, DERL3
rs2267039	chr22:24169751	(C/T)	C	T	0.15	14640	1.0	1.0	G=C.C=T	3.853e-08	SMARCB1	0	intronic	6.3	5	0.61	SMARCB1, MMP11, VPREB3	HLV	7,3 10-22; 2,5 10-24, 1,9 10-8	DERL3, SMARCB1 (15 bp upstream), c22orf15, VPREB3 (500bp upstream), GSTT1 (3000 bp upstream), CHCHD10 (1000 bp upstream), DDTL, GUSBP11, SLC2A11	cg25907215, cg08219923, cg07187268, cg23836174, cg25703541, cg12256538, cg24846343, cg03013276, cg21495622	1,0 10-240, 1,5 10-216, 1,1 10-62, 3,8 10-25, 2,9 10-22,1,0 10-16, 5,8 10-13, 7,4 10-8, 8,3 10-8	x	x			x	x	SMARCB1, DERL3
rs2186370	chr22:24171305	(A/G)	G	A	0.15	16194	1.0	1.0	G=A.C=G	3.838e-08	SMARCB1	0	intronic	11.1	5	0.66	SMARCB1, MMP11, VPREB3	HLV	7,3 10-22; 2,5 10-24, 1,9 10-8	DERL3, SMARCB1 (15 bp upstream), c22orf15, GSTT1 (3000 bp upstream), CHCHD10 (1000 bp upstream), DDTL,VPREB3 (500bp upstream), GUSBP11, SLC2A11	cg25907215, cg08219923, cg07187268, cg25703541, cg12256538, cg24846343, cg23836174, cg03013276, cg21495622	1,0 10-240, 1,0 10-216, 1,1 10-62, 3,3 10-22, 9,5 10-17, 5,7 10-13, 1,1 10-12, 7,4 10-8, 8,2 10-8	x	x			x	x	SMARCB1, DERL3
rs6003898	chr22:24171404	(A/G)	G	A	0.11	16293	1.0	0.73	G=G.C=A	9.185e-06	SMARCB1	0	intronic	7.4	5	0.02	SMARCB1, MMP11, VPREB3	HLV	2,2 10-25; 5,6 10-21; 8,3 10-10	DERL3, c22orf15, GSTT1 (3000 bp upstream)	cg25907215, cg07187268, cg25703541	3,2 10-158, 9,7 10-17, 1,3 10-10	x	x					SMARCB1, DERL3
rs6003900	chr22:24173022	(G/A)	A	G	0.11	17911	1.0	0.73	G=A.C=G	8.837e-06	SMARCB1	0	intronic	0.2	6	0	SMARCB1, MMP11, VPREB3	HLV	2,2 10-25; 5,6 10-21; 8,3 10-10	DERL3, c22orf15, GSTT1 (3000 bp upstream)	cg25907215, cg07187268, cg25703541	3,2 10-158, 9,7 10-17, 1,3 10-10	x	x					SMARCB1, DERL3
rs6003904	chr22:24173394	(A/G)	G	A	0.11	18283	1.0	0.73	G=G.C=A	8.813e-06	SMARCB1	0	intronic	0.6	5	0	SMARCB1, MMP11, VPREB3	HLV	2,2 10-25; 5,6 10-21; 8,3 10-10	DERL3, c22orf15, GSTT1 (3000 bp upstream)	cg25907215, cg07187268, cg25703541	1,2 10-157, 8,17 10-17, 1,5 10-10	x	x					SMARCB1, DERL3
rs6003905	chr22:24173633	(G/A)	A	G	0.11	18522	1.0	0.73	G=A.C=G	8.08e-06	SMARCB1	0	intronic	3.1	7	0.07	SMARCB1, MMP11, VPREB3	HLV	2,2 10-25; 5,6 10-21; 8,3 10-10	DERL3, c22orf15, GSTT1 (3000 bp upstream)	cg25907215, cg07187268, cg25703541	3,2 10-158, 9,7 10-17, 1,3 10-10	x	x					SMARCB1, DERL3
rs17003983	chr22:24173718	(A/G)	G	A	0.11	18607	1.0	0.73	G=G.C=A	7.103e-06	SMARCB1	0	intronic	2.8	6	0.01	SMARCB1, MMP11, VPREB3	HLV	1,3 10-17; 1,5 10-15; 1,3 10-12	DERL3, c22orf15, GSTT1 (3000 bp upstream)	cg25907215, cg07187268, cg25703541	3,2 10-158, 9,7 10-17, 1,3 10-10	x	x					SMARCB1, DERL3
rs8138435	chr22:24173919	(T/G)	G	T	0.11	18808	1.0	0.73	G=G.C=T	8.785e-06	SMARCB1	0	intronic	6.4	5	0.03	SMARCB1, MMP11, VPREB3	HLV	2,2 10-25; 5,6 10-21; 8,3 10-10	DERL3, c22orf15, GSTT1 (3000 bp upstream)	cg25907215, cg07187268, cg25703541	3,2 10-158, 9,7 10-17, 1,3 10-10	x	x					SMARCB1, DERL3
rs8138827	chr22:24174145	(T/C)	C	T	0.11	19034	1.0	0.73	G=C.C=T	8.788e-06	SMARCB1	0	intronic	4.4	5	0.04	SMARCB1, MMP11, VPREB3	HLV	2,2 10-25; 5,6 10-21; 8,3 10-10	DERL3, c22orf15, GSTT1 (3000 bp upstream)	cg25907215, cg07187268, cg25703541	3,2 10-158, 9,7 10-17, 1,3 10-10	x	x					SMARCB1, DERL3
rs2267045	chr22:24175583	(A/C)	C	A	0.11	20472	1.0	0.73	G=C.C=A	8.49e-06	SMARCB1	0	intronic	1.3	5	0	SMARCB1, MMP11, VPREB3	HLV	3,2 10-26; 6,1 10-23; 2,0 10-9	DERL3, c22orf15, GSTT1 (3000 bp upstream)	cg25907215, cg07187268, cg25703541	6,2 10-158, 6,8 10-17, 1,8 10-10	x	x					SMARCB1, DERL3
rs5760061	chr22:24178279	(G/A)	G	A	0.15	23168	1.0	1.0	G=G.C=A	4.568e-08	DERL3	0	UTR3	0.6	5	0	SMARCB1, MMP11, VPREB3	HLV	7,3 10-22; 2,5 10-24, 1,9 10-8	DERL3, SMARCB1 (15 bp upstream), c22orf15, GSTT1 (3000 bp upstream), CHCHD10 (1000 bp upstream), DDTL, VPREB3 (500bp upstream), GUSBP11, SLC2A11	cg25907215, cg08219923, cg07187268, cg25703541, cg12256538, cg24846343, cg23836174, cg03013276, cg21495622	8,1 10-241, 3,9 10-216, 4,7 10-63, 6,0 10-22, 5,6 10-17, 8,2 10-13, 1,1 10-12, 6,8 10-8, 7,1 10-8	x	x			x	x	SMARCB1, DERL3
rs1128127	chr22:24179132	(G/A)	A	G	0.11	24021	1.0	0.73	G=A.C=G	1.441e-05	DERL3	0	Missense	18.2	1f	NA	SMARCB1, MMP11, VPREB3	HLV	2,2 10-25; 5,6 10-21; 8,3 10-10	DERL3, c22orf15, GSTT1 (3000 bp upstream)	cg25907215, cg07187268, cg25703541	7,6 10-158, 7,6 10-17, 1,5 10-10	x	x					SMARCB1, DERL3
rs9612485	chr22:24179502	(G/A)	A	G	0.11	24391	1.0	0.73	G=A.C=G	1.456e-05	DERL3	0	intronic	3.9	4	0.07	SMARCB1, MMP11, VPREB3	HLV	2,2 10-25; 5,6 10-21; 8,3 10-10	DERL3, c22orf15, GSTT1 (3000 bp upstream)	cg25907215, cg07187268, cg25703541	1,6 10-157, 7,7 10-17, 1,2 10-10	x	x					SMARCB1, DERL3
rs11703971	chr22:24179648	(T/C)	C	T	0.11	24537	1.0	0.73	G=C.C=T	1.842e-05	DERL3	0	intronic	2.2	4	0	SMARCB1, MMP11, VPREB3	HLV	2,2 10-25; 5,6 10-21; 8,3 10-10	DERL3, c22orf15, GSTT1 (3000 bp upstream)	cg25907215, cg07187268, cg25703541	1,6 10-157, 7,7 10-17, 1,2 10-10	x	x					SMARCB1, DERL3
rs6003909	chr22:24181652	(A/G)	A	G	0.13	26541	0.95	0.76	G=A.C=G	6.263e-08	DERL3	0	2KB Upstream Variant	8.3	4	0.73	SMARCB1, MMP11, VPREB3	HLV	3,5 10-14; 2,5 10-14; 3,0 10-7	DERL3, SMARCB1 (15 bp upstream), c22orf15, GSTT1 (3000 bp upstream), DDTL, CHCHD10 (1000 bp upstream), VPREB3 (500bp upstream), SLC2A11	cg25907215, cg08219923, cg07187268, cg25703541, cg24846343, cg12256538, cg23836174, cg21495622	2,2 10-202, 1,8 10-168, 7,1 10-63, 6,0 10-29, 1,7 10-15, 5,0 10-14, 4,5 10-10, 2,2 10-8	x	x					SMARCB1, DERL3
