## Supplementary_Table1 for "Genome wide association analysis in dilated cardiomyopathy reveals two new key players in systolic heart failure on chromosome 3p25.1 and 22q11.23"

### Sheet: Feuil1
Supplementary Table 1: Genotyping/imputation information for each participating study
Study	Design	Number of participants	Population	Genotyping chip and version	Subject exclusions (missingness, relatedness, etc)	Number of participants post QC	SNP count (common between the arrays) prior QC	SNP exclusions (HWE, call rate)	SNP count post QC	Population merging	Subject exclusions (missingness, relatedness, etc)	Number of participants post QC	Merged population SNP exclusions	SNP count post QC	Imputation panel, version, and software	SNP count post imputation (imputation quality r2>0.50)
Discovery GWAS studies
CARDIGENE/EUROGENE/PHRC	Cases	696	France	HumanOmniexpress24	Discrepancy between genotypic and phenotypic gender: 3 Sample success rate <95%: 1 2 duplicates	690	710279	MAF < 0,01 (n=72 417) Call rate <99% (n=44 74) HWE p <10-5 (n=4028)	606230	557776 SNPs 7145 individuals	Distance matrix (n=152) Call rate < 99% (n=13)	6980 (6874 for the X chromosome as merging was performed secundarily (we did not have the KORA X chromosome data before) and the mind < 0.01 criterion eliminated more individualsfor X chromosome data)	Ambiguous SNPs (A/T or G/C) (n = 1519)	564 742‬ SNPs 554257 autosomal 10471 on X chromosome	1000 Genomes latest version downloaded at http://csg.sph.umich.edu/abecasis/mach/download/1000G.Phase3.v5.html) (reduced.ALL.phase3_shapeit2_mvncall_integrated_v5.20130502.genotypes.vcf and chrX.no.auto.phase1_release_v3.20101123.snps_indels_svs.genotypes.refpanel.ALL.vcf	9,152,884 SNPs 8,945,129 autosomal 207,754 on X chromosome
EPP3	Controls	1084	France	HumanOmniexpress24	Discrepancy between genotypic and phenotypic gender: 1	1083	710279	MAF < 0,01 (n=72 417) Call rate <99% (n=44 74) HWE p <10-5 (n=4028)	606230
Brompton and Harefield Hospitals NHS Foundation Trust (RBHT)	Cases	109	United Kingdom	HumanOmniExpressExome8-v1-2	Sample success rate <95%: 1	108	710279	MAF < 0,01 (n=76 647) Call rate <99% (n=69 136) HWE p <10-5 (n=175)	606230
Berlin/EUROGENE	Cases	1119	Germany	HumanOmniexpress24	Discrepancy between genotypic and phenotypic gender: 1 2 duplicates	1116	710279	MAF < 0,01 (n=72 417) Call rate <99% (n=4474) HWE p <10-5 (n=4028)
German Heart Institute Berli	Cases	82	Germany	HumanOmniExpressExome8-v1-2	3 duplicates	79	710279		710279
KORA	Controls	3264	Germany	Omni2.5 and OmniExpress		3264	587050	Call rate <99% (n=241) HWE p <10-5 (n=39)	586 770
MAGNet	Cases	631	USA	HumanOmniExpressExome8-v1_A		631	695861		695861
Italy/EUROGENE	Cases	82	Italy	HumanOmniexpress24		82	710279	MAF < 0,01 (n=72 417) Call rate <99% (n=44 74) HWE p <10-5 (n=4028)	606230
Italy/EUROGENE	Controls	92	Italy	HumanOmniexpress24		92	710279	MAF < 0,01 (n=72 417) Call rate <99% (n=44 74) HWE p <10-5 (n=4028)	606230
Replication studies
SFB-TR19 registry	Cases	439	Germany	Illumina Infinium® Global Screening Array-24 v1.0	excluded arrays with call rate < 95%, excluded duplicate samples (by IBS) or reported/genotyped gender mismatch	599	692691	MAF < 0.01, Call rate < 98%, pHWE < 10-6	520280
SFB-TR19 registry	Controls	439	Germany	Affymetrix Genome-Wide Human SNP Array 6.0	excluded arrays with call rate < 86%, excluded duplicate samples (by IBS) or reported/genotyped gender mismatch	4070	NA	pHWE < 10-4, Call rate < 95% or monomorphic SNVs	823635
iGeneTRAiN 3 cohorts	Cases	145	The Netherlands	To be completed		145
iGeneTRAiN 3 cohorts	Controls	527	The Netherlands	To be completed		527
